# Evolutionary and functional analyses reveal a role for the RHIM in tuning RIPK3 activity across vertebrates

**DOI:** 10.1101/2024.05.09.593370

**Authors:** Elizabeth J. Fay, Kolya Isterabadi, Charles M. Rezanka, Jessica Le, Matthew D. Daugherty

**Affiliations:** Department of Molecular Biology, School of Biological Sciences, University of California, San Diego, La Jolla, CA, 92093

## Abstract

Receptor interacting protein kinases (RIPK) RIPK1 and RIPK3 play important roles in diverse innate immune pathways. Despite this, some RIPK1/3-associated proteins are absent in specific vertebrate lineages, suggesting that some RIPK1/3 functions are conserved while others are more evolutionarily labile. Here, we perform comparative evolutionary analyses of RIPK1-5 and associated proteins in vertebrates to identify lineage-specific rapid evolution of RIPK3 and RIPK1 and recurrent loss of RIPK3-associated proteins. Despite this, diverse vertebrate RIPK3 proteins are able to activate NF-κB and cell death in human cells. Additional analyses revealed a striking conservation of the RIP homotypic interaction motif (RHIM) in RIPK3, as well as other human RHIM-containing proteins. Interestingly, diversity in the RIPK3 RHIM can tune activation of NF-κB while retaining the ability to activate cell death. Altogether, these data suggest that NF-κB activation is a core, conserved function of RIPK3, and the RHIM can tailor RIPK3 function to specific needs within and between species.
