## Supplementary material for "Evolutionary and functional analyses reveal a role for the RHIM in tuning RIPK3 activity across vertebrates": Supplementary-file-1-PAML-accession-numbers.xlsx

### Sheet: Sheet1
Primates						Bats						Carnivores						Even-toed ungulates
RIPK1	RIPK2	RIPK3	RIPK4	RIPK5		RIPK1	RIPK2	RIPK3	RIPK4	RIPK5		RIPK1	RIPK2	RIPK3	RIPK4	RIPK5		RIPK1	RIPK2	RIPK3	RIPK4
XM_035295071.1	XM_002759053.5	XM_012468022.1	XM_012445088.1	XM_025358353.1		XM_016220367.1	XM_036437337.2	XM_019663031.1	XM_054576185.1	XM_054592630.1		XM_029943709.1	XM_027064270.2	XM_039254654.1	XM_044250894.1	XM_026006740.1		XM_047797778.1	XM_010978224.2	XM_047796511.1	XM_010835010.1
XM_010338092.2	XM_003940508.3	XM_017520641.2	XM_039480592.1	XM_011761359.2		XM_014542388.1	XM_036337509.1	XM_019714367.1	XM_045852640.1	XM_045836596.1		XM_039246540.1	XM_043601325.1	XM_058738667.1	XM_045084460.1	XM_055307155.1		XM_031435270.1	XM_047783644.1	XM_010954822.2	XM_055414222.1
XM_021672660.1	XM_012465089.2	XM_003924268.2	XM_017538611.2	XM_012066593.1		XM_054721551.1	XM_054708227.1	XM_045584984.1	XM_024561845.3	XM_024570910.3		XM_023253722.2	XM_011291314.4	XM_007098056.3	XM_032865296.1	XM_038536136.1		XM_006198664.3	XM_021089139.1	XM_006217294.3	XM_040232143.1
XM_017497471.2	XM_032249761.1	XM_011930735.1	XM_032276819.1	XM_011977021.1		XM_045584209.1	XM_053929742.1	XM_008158442.3	XM_037144602.2	XM_037065634.1		XM_027040183.2	XM_045454320.1	XM_045450555.1	XM_022516216.1	XM_029914711.1		XM_020887598.1	XM_043880021.1	XM_040227357.1	XM_052649833.1
XM_032250075.1	XM_017538046.2	XM_023227335.2	XM_010363478.2	XM_010382375.2		XM_019668513.1	XM_036264277.1	XM_036323901.1	XM_037043004.1	XM_053670379.1		XM_045497580.1	XM_025922591.1	XM_003987566.6	XM_047719743.1	XM_039229118.1		XM_055406986.1	XM_020870023.1	XM_004010893.5	XM_027960699.2
XM_030817242.1	XM_032759999.1	XM_033188402.1	XM_011954061.1	XM_003923694.1		XM_019752383.1	XM_054595794.1	XM_016205787.1	XM_033089324.1	XM_019665230.1		XM_043590936.1	XM_047088944.1	XM_047075546.1	XM_055313636.1	XM_058686749.1		XM_043449772.1	XM_040261118.1	XM_052647090.1	XM_018051638.1
XM_032140422.1	XM_003268275.4	XM_010363712.2	XM_007968795.2	XM_035264590.2		XM_036256039.1	XM_036031101.1	XM_054577761.1	XM_016220962.1	XM_019753307.1		XM_047103154.1	XR_006213214.1	XM_015086216.3	XM_038461853.1	XM_042958925.1		XM_040249354.1	XM_018058185.1	XM_005685203.3	XM_020875096.1
U50062.1	XM_002819250.3	XM_007986326.2	XM_023189582.1	XM_012470638.1		XM_054591969.1	XM_037049324.1	XM_028506281.2	XM_036243082.1	XM_036258981.1		XM_058733168.1	XM_058698504.1	XM_043555926.1	XM_041735271.1	XM_045482841.1		XM_027958688.2	XM_012184164.4	XM_055435948.1	XM_043873602.1
XM_002816357.3	XM_019032820.2	XM_012091164.1	XM_011725989.1	XM_032285512.1		XM_045841709.1	XM_037143381.2	XM_024556248.3	XM_036444331.2	XM_036428072.2		XM_042985856.1	XR_005990005.1	XM_026007627.1	XM_034655395.1	XM_015078628.3		XM_018038996.1	XM_052651848.1	XM_010831360.1	NM_001100327.1
XM_034961372.1	NM_003821.6	XM_003901654.5	XM_012002588.1	XM_037736648.1		XM_024552320.3	XM_019726251.1	XM_037037609.1	XM_036347203.1	XM_008150232.2		XM_025917060.1	XM_005638101.4	XM_038673261.1	XM_045813501.1	XM_040483036.1		XM_052648612.1	XM_055431938.1	XM_006061455.4	XM_055569721.1
XM_031012298.1	XM_519850.5	XM_025391718.1	XM_012037330.1	XM_004052151.4		XM_037148746.2		XM_037129485.2	XM_008145690.3	XM_005856910.2		XM_055322568.1	XM_047726720.1	XM_055309384.1	XM_025863483.1	XM_047070191.1		XM_025264925.3	XM_006056582.4	XM_005211281.4	XM_003132781.4
XM_011935455.1	XM_011768294.2	XM_011971009.1	XM_021935498.2	NM_178510.2								XM_035710497.2	XM_044245358.1	XM_046007073.1	XM_028126515.1	XM_006936637.4		NM_001035012.1	NM_001034610.2	XM_043471044.1	XM_031684105.1
XM_011984606.1	XM_011982599.1	XM_011734745.1	XM_025379406.1									XM_025982629.1	XM_022502181.1	XM_004755192.3	XM_027587669.2	XM_043579363.1		XM_005665536.3		XM_001927424.4	XM_032461422.1
XM_010361800.2	XM_017867904.1	XM_032180162.1	XM_001134659.4									XM_046005927.1	XM_059166075.1	XM_022523397.1	XM_035028847.1
XM_011750767.2	XM_011937075.1	XM_002824614.1	BC035755.1									XM_032861470.1	XM_032869081.1	XM_032856255.1	XM_044919362.1
XM_038005553.1	XM_026454911.2	NM_006871.4	XM_031005087.1									XM_022517752.1	XM_046012691.1	XM_047737504.1	XM_032392648.1
XM_025381534.1	XM_033203661.1	XM_004055014.3	XM_002830707.3									XM_047734964.1	XM_021688223.1	XM_011227269.3	XM_036097265.1
XM_012083443.1	XM_025395046.1	XM_003809099.2	XM_030806102.1									XM_044258016.1	XM_025870802.1	XM_045802650.1	XM_039245515.1
	XM_008001037.2		XM_032174344.1									XM_004753624.3	XM_027571155.2	XM_032404551.1	XM_040483873.1
	XM_012031780.1											XM_034660395.1	XM_012568004.1	XM_036114724.1	XM_030329260.1
	XM_031669968.1											XM_045811571.1	XM_028112337.1	XM_004402153.1	XM_027041572.2
												XM_036085813.1	XR_004680470.1	XM_025870243.1	XM_023238708.2
												XM_021696886.2	XR_004301471.1	XM_027569817.1	XM_045501314.1
												XM_032424639.1	XM_036105523.1	XM_028114890.1	XM_043593553.1
												XM_035030734.1	XM_019803865.2		XM_058732073.1
												XM_004408406.2	XM_045806014.1		XM_042999127.1
												XM_028122912.1
												XM_025891041.1
												XM_027602761.2
