## Supplementary material for "Evolutionary and functional analyses reveal a role for the RHIM in tuning RIPK3 activity across vertebrates": Supplementary-file-2-PAML-p-values.xlsx

### Sheet: Sheet1
		Starting omega
		0.4	1.5
Primates	RIPK1	0.1566	0.1567
	RIPK2	0.6991	0.6991
	RIPK3	2.58771e-09	7.65185e-09
	RIPK4	1	1
	RIPK5	0.0946	0.0946
Bats	RIPK1	0.000193119	0.000193119
	RIPK2	0.4151	0.4151
	RIPK3	3.663e-20	3.663e-20
	RIPK4	0.296	0.296
	RIPK5	0.623	0.623
Carnivores	RIPK1	4.59176e-06	3.4356e-06
	RIPK2	0.5909	0.5904
	RIPK3	0.001573	0.001573
	RIPK4	0.9796	0.9796
	RIPK5	0.8343	0.8343
Even-toed ungulates	RIPK1	0.003677	0.003677
	RIPK2	0.1127	0.1127
	RIPK3	0.08667	0.08667
	RIPK4	1	0.9698
