## Supplementary material for "Evolutionary and functional analyses reveal a role for the RHIM in tuning RIPK3 activity across vertebrates": Supplementary-file-3-RIPK3-sites.xlsx

### Sheet: Sheet1
		Primate RIPK3							Bat RIPK3							Carnivore RIPK3
Homo sapiens residue		PAML NEB posterior probability (>0.9 cutoff)	PAML BEB posterior probability (>0.9 cutoff)	FUBAR posterior probability (>0.9 cutoff)	MEME p-value (<0.1 cutoff)		Sturnira hondurensis residue		PAML NEB posterior probability (>0.9 cutoff)	PAML BEB posterior probability (>0.9 cutoff)	FUBAR posterior probability (>0.9 cutoff)	MEME p-value (<0.1 cutoff)		Felis catus residue		PAML NEB posterior probability (>0.9 cutoff)	PAML BEB posterior probability (>0.9 cutoff)	FUBAR posterior probability (>0.9 cutoff)	MEME p-value (<0.1 cutoff)
3	C	0.984	0.954				4	S				0.04		10	P	0.938
8	P	0.984	0.977				8	L		0.951				19	P	0.902
17	S	0.931					9	R	0.964	0.998				36	A	0.995
18	I				0.1		11	T		0.949		0.05		39	W	0.956
25	E	0.943					18	A		0.945				46	D	0.997
29	K	0.998	0.991				20	V		0.99				47	L	0.914
39	Q	0.991	0.979	0.922			24	L			0.9	0.06		55	N	0.92
58	S				0.07		26	Y	0.952	0.997	0.901	<0.1		71	G				0.08
83	N	0.943					29	E		0.917				74	V	0.915
86	Q	0.991	9.979				37	L		0.931		0.06		82	G	0.962
87	D	1	1		0.06		39	Q	0.918	0.995				83	K	0.916
104	G	0.995	0.968	0.963	0.02		42	K		0.944				85	E	0.962
107	Q	0.98	0.941	0.917			45	R	0.982	0.999		0.01		88	H	0.968
129	F	0.926					46	H	0.999	1	0.909			89	V	0.996
133	D	0.999	0.993	0.956			56	V		0.988				111	H	0.976			0.07
134	Q	0.984	0.954	0.921			59	R		0.918				118	F	0.96
196	R	0.954		0.915			68	H		0.906				179	E	0.946			0.04
200	T	0.901					70	E		0.966		0.04		192	A	0.985
222	L	0.905					76	L				0.1		196	R	0.952
230	Y	0.933	0.909				87	V		0.986				224	A	0.999	0.935
231	E				0.06		95	Q	0.993	0.999				225	Q	0.961			0.04
234	C	0.998	0.993	0.921	0.04		112	L				0.07		226	K	0.995			0.07
235	N	0.966					115	P				0.04		228	A	0.997
238	N	0.978	0.933	0.906			124	I				0.06		250	P	0.983
243	A	0.906					178	V		0.954				260	R	0.999
271	K	0.993	0.954	0.949			183	P		0.903				280	R	0.987			0.06
291	E	0.94					201	A				<0.01		300	M	0.963
294	M	0.968					224	T		0.912				306	S	0.986
296	A				0.05		225	Q		0.94				309	R	0.939
313	R				<0.01		226	T		0.992		0.01		315	L	0.921
339	S	0.919					231	G	0.998	1	0.989	0.01		327	M	0.969
340	R	0.999	0.997	0.962	0.09		234	Y		0.985				342	S	0.981
345	V	0.917					236	R		0.99		0.05		353	A	0.956
348	W	0.969	0.957	0.917	0.06		238	V	0.957	0.998	0.934	0.05		355	G	0.952			0.09
356	E	0.997	0.983	0.964			257	V				0.09		357	V	0.909
366	P	0.965		0.919			259	T	0.995	1	0.906			361	C	0.915
380	P	0.983	0.951				264	H		0.996	0.92	0.06		379	R	0.999		0.903	0.06
427	A	0.987	0.966	0.922			281	P	0.997	1				380	R	1	0.965
430	Q	0.914					282	R	0.995	1				383	I	0.994
449	L	0.98	0.94		0.1		284	K				0.06		399	P	0.987
452	I	0.988	0.969	0.946	0.07		286	A				0.03		401	R	0.975			0.08
462	D	0.999	0.993	0.952			288	C	0.975	0.999				403	H	0.997
463	N	0.987	0.965				291	Q		0.936				404	T	0.983
465	Y	0.984	0.954				295	T	0.999	1	0.997	<0.01		407	P	0.975
467	T	0.991	0.979	0.922	0.02		313	E				0.03		408	K	0.948
469	Q	0.99	0.976	0.943	0.07		317	N		0.947				411	W	0.997
474	L	0.905					331	N				0.05		415	P	0.903
477	W	0.976	0.928	0.919			334	P		0.991				418	K	0.973
484	K	0.997	0.983				336	G		0.96				424	K	0.987
494	V	0.989	0.972	0.93	0.02		337	P		0.983	0.91	0.02		426	H	0.998
503	P	0.923					341	F		0.917				427	G	0.967
505	A				0.08		344	I		0.96		0.02		431	P	0.906
508	R	0.961		0.904			345	T	0.96	0.998		0.01		443	P	0.998	0.918
							351	D		0.953				447	I	0.951
							357	Q	0.953	0.998	0.921	0.09		449	S	1	0.95
							367	A		0.985				463	I	0.9
							370	C				<0.01		466	G	0.996			0.09
							373	T		0.975				475	Q	0.982			0.07
							377	K				0.09		476	A	0.996
							382	H		0.974				480	M				<0.01
							384	W		0.982				485	Q	0.995
							388	M		0.969				486	R	1	0.962		0.08
							431	C		0.943
							437	P		0.957		0.08
							438	K		0.994
							439	E				0.04
							454	H		0.992
							458	W		0.981
							466	Y	0.905	0.996
							468	T	0.98	0.999
