## Supplementary material for "Evolutionary and functional analyses reveal a role for the RHIM in tuning RIPK3 activity across vertebrates": Supplementary-file-5-gene-loss-species-grouped.xlsx

### Sheet: Sheet1
Fish	Amphibians	Reptiles	Birds	Monotremes	Marsupials	Afrotheria	Eulipotyphlans	Bats	Carnivores	Cetaceans	Ungulates	Lagomorphs	Rodents	Primates
[Acanthochromis-polyacanthus]	[Bufo-bufo]	[Alligator-mississippiensis]	[Acanthisitta-chloris]	[Ornithorhynchus-anatinus]	Antechinus-flavipes]	[Chrysochloris-asiatica]	[Condylura-cristata]	[Artibeus-jamaicensis]	[Acinonyx-jubatus]	[Balaenoptera-acutorostrata]	[Bison-bison-bison]	[Ochotona-curzoniae]	[Acomys-russatus]	[Aotus-nancymaae]
[Acanthopagrus-latus]	[Bufo-gargarizans]	[Alligator-sinensis]	[Accipiter-gentilis]	[Tachyglossus-aculeatus]	Dromiciops-gliroides]	[Echinops-telfairi]	[Erinaceus-europaeus]	[Desmodus-rotundus]	[Ailuropoda-melanoleuca]	[Balaenoptera-musculus]	[Bos-indicus]	[Ochotona-princeps]	[Apodemus-sylvaticus]	[Callithrix-jacchus]
[Acipenser-ruthenus]	[Geotrypetes seraphini	[Anolis-carolinensis]	[Anas-platyrhynchos]		Gracilinanus-agilis]	[Elephantulus-edwardii]	[Sorex-araneus]	[Eptesicus-fuscus]	[Callorhinus-ursinus]	[Delphinapterus-leucas]	[Bos-mutus]	[Oryctolagus cuniculus]	[Arvicanthis-niloticus]	[Carlito-syrichta]
[Alosa Alosa	[Microcaecilia-unicolor]	[Caretta-caretta]	[Anser-cygnoides]		Monodelphis-domestica]	[Elephas-maximus-indicus]	[Suncus-etruscus]	[Hipposideros-armiger]	[Canis-lupus-dingo]	[Globicephala-melas]	[Bos-taurus]		[Arvicola-amphibius]	[Cebus-imitator]
[Alosa-sapidissima]	[Nanorana-parkeri]	[Chelonia-mydas]	[Antrostomus-carolinensis]		Phascolarctos-cinereus]	[Loxodonta africana	[Talpa occidentalis	[Miniopterus-natalensis]	[Canis-lupus-familiaris]	[Lagenorhynchus-obliquidens]	[Bubalus-bubalis]		[Castor-canadensis]	[Cercocebus-atys]
[Amblyraja-radiata]	[Rana-temporaria]	[Chelonoidis abingdonii	[Apaloderma-vittatum]		Sarcophilus-harrisii]	[Orycteropus afer afer		[Molossus-molossus]	[Enhydra-lutris-kenyoni]	[Lipotes-vexillifer]	[Budorcas-taxicolor]		[Cavia-porcellus]	[Chlorocebus-sabaeus]
[Amphiprion-ocellaris]	[Rhinatrema-bivittatum]	[Chrysemys-picta-bellii]	[Aptenodytes-forsteri]		Trichosurus-vulpecula]	[Trichechus-manatus-latirostris]		[Myotis-brandtii]	[Eumetopias-jubatus]	[Monodon-monoceros]	[Camelus-bactrianus]		[Chinchilla-lanigera]	[Colobus angolensis palliatus
[Anabas-testudineus]	[Xenopus-laevis]	[Crocodylus-porosus]	[Apteryx-mantelli-mantelli]		Vombatus-ursinus]			[Myotis-davidii]	[Felis-catus]	[Neophocaena-asiaeorientalis-asiaeorientalis]	[Camelus-dromedarius]		[Cricetulus-griseus]	[Gorilla-gorilla-gorilla]
[Anarrhichthys-ocellatus]	[Xenopus-tropicalis]	[Crotalus-tigris]	[Apteryx-rowi]					[Myotis-lucifugus]	[Halichoerus-grypus]	[Orcinus-orca]	[Camelus-ferus]		[Dipodomys-ordii]	[Homo-sapiens]
[Anguilla-anguilla]		[Dermochelys-coriacea]	[Apus-apus]					[Myotis-myotis]	[Hyaena-hyaena]	[Phocoena-sinus]	[Capra-hircus]		[Dipodomys-spectabilis]	[Hylobates-moloch]
[Archocentrus-centrarchus]		[Gavialis gangeticus	[Aquila-chrysaetos-chrysaetos]					[Phyllostomus-discolor]	[Leopardus-geoffroyi]	[Physeter-catodon]	[Ceratotherium-simum-simum]		[Fukomys damarensis	[Lemur-catta]
[Astatotilapia-calliptera]		[Gekko-japonicus]	[Athene-cunicularia]					[Phyllostomus-hastatus]	[Leptonychotes-weddellii]	[Tursiops-truncatus]	[Cervus-canadensis]		[Grammomys-surdaster]	[Macaca-fascicularis]
[Astyanax-mexicanus]		[Gopherus-evgoodei]	[Aythya-fuligula]					[Pipistrellus-kuhlii]	[Lontra-canadensis]		[Cervus-elaphus]		[Heterocephalus-glaber]	[Macaca-mulatta]
[Austrofundulus-limnaeus]		[Gopherus-flavomarginatus]	[Balearica-regulorum-gibbericeps]					[Pteropus-alecto]	[Lutra-lutra]		[Equus-asinus]		[Ictidomys-tridecemlineatus]	[Macaca-nemestrina]
[Betta-splendens]		[Lacerta-agilis]	[Buceros-rhinoceros-silvestris]					[Pteropus-giganteus]	[Lynx-canadensis]		[Equus-caballus]		[Jaculus jaculus	[Mandrillus-leucophaeus]
[Boleophthalmus-pectinirostris]		[Mauremys-mutica]	[Calidris-pugnax]					[Pteropus-vampyrus]	[Lynx-rufus]		[Equus-przewalskii]		[Marmota-flaviventris]	[Microcebus-murinus]
[Brienomyrus-brachyistius]		[Mauremys-reevesii]	[Calypte-anna]					[Rhinolophus-ferrumequinum]	[Meles-meles]		[Equus-quagga]		[Marmota-marmota-marmota]	[Nomascus-leucogenys]
[Callorhinchus-milii]		[Notechis-scutatus]	[Camarhynchus-parvulus]					[Rhinolophus-sinicus]	[Mirounga-angustirostris]		[Odocoileus-virginianus-texanus]		[Marmota-monax]	[Otolemur-garnettii]
[Carassius-auratus]		[Pantherophis-guttatus]	[Cariama-cristata]					[Rhinopithecus-bieti]	[Mirounga-leonina]		[Oryx-dammah]		[Mastomys-coucha]	[Pan-paniscus]
[Carassius-gibelio]		[Pelodiscus-sinensis]	[Catharus-ustulatus]					[Rhinopithecus-roxellana]	[Mustela-erminea]		[Ovis-aries]		[Meriones-unguiculatus]	[Pan-troglodytes]
[Carcharodon-carcharias]		[Podarcis-muralis]	[Centrocercus-urophasianus]					[Rousettus-aegyptiacus]	[Mustela-putorius-furo]		[Phacochoerus-africanus]		[Mesocricetus-auratus]	[Papio-anubis]
[Chanos-chanos]		[Pogona-vitticeps]	[Chaetura-pelagica]					[Sturnira-hondurensis]	[Neogale-vison]		[Sus-scrofa]		[Microtus-fortis]	[Piliocolobus-tephrosceles]
[Cheilinus-undulatus]		[Protobothrops-mucrosquamatus]	[Charadrius-vociferus]						[Neomonachus-schauinslandi]		[Vicugna-pacos]		[Microtus-ochrogaster]	[Pongo-abelii]
[Chelmon-rostratus]		[Pseudonaja-textilis]	[Chiroxiphia-lanceolata]						[Odobenus-rosmarus-divergens]				[Microtus-oregoni]	[Propithecus-coquereli]
[Chiloscyllium-plagiosum]		[Python-bivittatus]	[Chlamydotis-macqueenii]						[Panthera-leo]				[Mus-caroli]	[Saimiri-boliviensis-boliviensis]
[Clupea-harengus]		[Sceloporus undulatus	[Colius-striatus]						[Panthera-pardus]				[Mus-musculus]	[Sapajus-apella]
[Colossoma-macropomum]		[Sphaerodactylus-townsendi]	[Columba-livia]						[Panthera-tigris]				[Mus-pahari]	[Theropithecus-gelada]
[Coregonus-clupeaformis]		[Terrapene carolina triunguis	[Corapipo-altera]						[Panthera-uncia]				[Myodes-glareolus]	[Trachypithecus-francoisi]
[Cottoperca-gobio]		[Thamnophis-elegans]	[Corvus-brachyrhynchos]						[Phoca vitulina				[Nannospalax-galili]
[Ctenopharyngodon-idella]		[Thamnophis-sirtalis	[Corvus-corinx-corinx]						[Prionailurus-bengalensis]				[Octodon degus
[Cyclopterus-lumpus]		[Trachemys-scripta-elegans]	[Corvus-hawaiiensis]						[Prionailurus-viverrinus]				[Onychomys-torridus]
[Cynoglossus-semilaevis]		[Varanus-komodoensis]	[Corvus-kubaryi]						[Puma-concolor]				[Perognathus longimembris pacificus
[Cyprinodon-tularosa]		[Zootoca-vivipara]	[Corvus-moneduloides]						[Puma-yagouaroundi]				[Peromyscus-californicus-insignis]
[Cyprinodon-variegatus]			[Coturnix-japonica]						[Suricata-suricatta]				[Peromyscus-leucopus]
[Cyprinus-carpio]			[Cuculus-canorus]						[Ursus-americanus]				[Peromyscus-maniculatus-bairdii]
[Danio rerio			[Cyanistes-caeruleus]						[Ursus-arctos]				[Phodopus-roborovskii]
[Denticeps-clupeoides]			[Cygnus-atratus]						[Ursus-maritimus]				[Rattus-norvegicus]
[Dicentrarchus-labrax]			[Cygnus-olor]						[Vulpes-lagopus]				[Rattus-rattus]
[Echeneis-naucrates]			[Dromaius-novaehollandiae]						[Vulpes-vulpes]				[Sciurus-carolinensis]
[Electrophorus-electricus]			[Dryobates-pubescens]						[Zalophus-californianus]				[Urocitellus-parryii]
[Epinephelus-fuscoguttatus]			[Egretta garzetta
[Epinephelus-lanceolatus]			[Empidonax-traillii]
[Epinephelus-moara]			[Eurypyga-helias]
[Erpetoichthys-calabaricus]			[Falco-cherrug]
[Esox-lucius]			[Falco-naumanni]
[Etheostoma cragini			[Falco-peregrinus]
[Etheostoma-spectabile]			[Falco-rusticolus]
[Fundulus-heteroclitus]			[Ficedula-albicollis]
[Gadus-morhua]			[Fulmarus-glacialis]
[Gambusia-affinis]			[Gallus-gallus]
[Gasterosteus-aculeatus-aculeatus]			[Gavia-stellata]
[Girardinichthys-multiradiatus]			[Geospiza-fortis]
[Gouania willdenowi			[Gymnogyps-californianus]
[Gymnodraco-acuticeps]			[Haliaeetus-albicilla]
[Haplochromis-burtoni]			[Haliaeetus-leucocephalus]
[Hippocampus comes			[Harpia-harpyja]
[Hippocampus zosterae			[Hirundo-rustica]
[Hippoglossus-hippoglossus]			[Lagopus-leucura]
[Hippoglossus-stenolepis]			[Lagopus-muta]
[Hypomesus-transpacificus]			[Lepidothrix-coronata]
[Ictalurus-punctatus]			[Leptosomus-discolor]
[Kryptolebias-marmoratus]			[Lonchura-striata-domestica]
[Labeo-rohita]			[Manacus-candei]
[Labrus-bergylta]			[Manacus-vitellinus]
[Larimichthys-crocea]			[Meleagris-gallopavo]
[Lates-calcarifer]			[Melopsittacus-undulatus]
[Latimeria-chalumnae]			[Merops-nubicus]
[Lepisosteus-oculatus]			[Mesitornis-unicolor]
[Mastacembelus-armatus]			[Molothrus-ater]
[Maylandia-zebra]			[Motacilla-alba-alba]
[Megalobrama-amblycephala]			[Myiozetetes-cayanensis]
[Megalops-cyprinoides]			[Neopelma-chrysocephalum]
[Melanotaenia-boesemani]			[Nestor-notabilis]
[Micropterus-dolomieu]			[Nipponia-nippon]
[Micropterus-salmoides]			[Nothoprocta-perdicaria]
[Monopterus-albus]			[Numida-meleagris]
[Morone-saxatilis]			[Onychostruthus-taczanowskii]
[Mugil-cephalus]			[Opisthocomus-hoazin]
[Myripristis-murdjan]			[Oxyura-jamaicensis]
[Myxocyprinus-asiaticus]			[Parus-major]
[Nematolebias-whitei]			[Passer-montanus]
[Neolamprologus-brichardi]			[Pelecanus-crispus]
[Nothobranchius-furzeri]			[Phaethon-lepturus]
[Notolabrus-celidotus]			[Phalacrocorax-carbo]
[Notothenia-coriiceps]			[Phasianus-colchicus]
[Oncorhynchus-gorbuscha]			[Pipra-filicauda]
[Oncorhynchus-keta]			[Pseudopodoces-humilis]
[Oncorhynchus-kisutch]			[Pterocles-gutturalis]
[Oncorhynchus-mykiss]			[Pygoscelis-adeliae]
[Oncorhynchus-nerka]			[Pyrgilauda-ruficollis]
[Oncorhynchus-tshawytscha]			[Serinus-canaria]
[Oreochromis-aureus]			[Strigops-habroptila]
[Oreochromis-niloticus]			[Struthio-camelus-australis]
[Oryzias-latipes]			[Sturnus-vulgaris]
[Oryzias-melastigma]			[Taeniopygia-guttata]
[Pangasianodon-hypophthalmus]			[Tauraco-erythrolophus]
[Paralichthys-olivaceus]			[Tinamus-guttatus]
[Parambassis-ranga]			[Tympanuchus-pallidicinctus]
[Paramormyrops-kingsleyae]			[Tyto-alba]
[Perca-flavescens]			[Zonotrichia-albicollis]
[Perca-fluviatilis]
[Periophthalmus-magnuspinnatus]
[Pimephales-promelas]
[Plectropomus-leopardus]
[Poecilia-formosa]
[Poecilia-latipinna]
[Poecilia-mexicana]
[Poecilia-reticulata]
[Polyodon-spathula]
[Polypterus-senegalus]
[Pristis-pectinata]
[Protopterus-annectens]
[Pseudochaenichthys-georgianus]
[Pundamilia nyererei
[Pungitius-pungitius]
[Puntigrus-tetrazona]
[Pygocentrus-nattereri]
[Rhincodon-typus]
[Salarias-fasciatus]
[Salmo-salar]
[Salmo-trutta]
[Salvelinus-alpinus]
[Salvelinus-namaycush]
[Sander-lucioperca]
[Scatophagus-argus]
[Scleropages-formosus]
[Scophthalmus-maximus]
[Scyliorhinus-canicula]
[Sebastes-umbrosus]
[Seriola-dumerili]
[Seriola-lalandi-dorsalis]
[Silurus-meridionalis]
[Simochromis-diagramma]
[Siniperca-chuatsi]
[Sinocyclocheilus-anshuiensis]
[Sinocyclocheilus-grahami]
[Sinocyclocheilus-rhinocerous]
[Solea-senegalensis]
[Sparus-aurata]
[Sphaeramia-orbicularis]
[Stegastes-partitus]
[Stegostoma-fasciatum]
[Sygnathus acus
[Sygnathus scovelli
[Tachysurus-fulvidraco]
[Takifugu rubripes
[Thalassophryne-amazonica]
[Thunnus-albacares]
[Thunnus-maccoyii]
[Toxotes-jaculatrix]
[Trematomus-bernacchii]
[Xiphias-gladius]
[Xiphophorus-couchianus]
[Xiphophorus-hellerii]
[Xiphophorus-maculatus]
[Xyrauchen-texanus]
