## Supplementary material for "Evolutionary and functional analyses reveal a role for the RHIM in tuning RIPK3 activity across vertebrates": Supplementary-file-6-outgroups-for-gene-loss.xlsx

### Sheet: Sheet1
Protein of interest	Outgroup
RIPK1-5	MAPK kinase kinase 7
ZBP1	ADAR
MLKL	MAPK kinase kinase 9-12
TRIF	TIR domain-containing adapter molecule 2
FADD	CFLAR, CRADD
CASP8/10	CASP2, CASP9, CFLAR
NOD1/2	NLRC3, NLRC3-like
IRF6	IRF 3-5, 7-10
